# A highly conserved sRNA downregulates multiple genes, including a σ^54^ transcriptional activator, in the virulence mode of *Bordetella pertussis*

**DOI:** 10.1101/2024.11.19.624354

**Authors:** Minji Sim, Jeffers Nguyen, Karolína Škopová, Kyungyoon Yoo, Chin-Hsien Tai, Leslie Knipling, Qing Chen, David Kim, Summer Nolan, Rawan Elaksher, Nadim Majdalani, Hernan Lorenzi, Scott Stibitz, Kyung Moon, Deborah M. Hinton

## Abstract

Bacterial sRNAs together with the RNA chaperone Hfq post-transcriptionally regulate gene expression by affecting ribosome binding or mRNA stability. In the human pathogen *Bordetella pertussis*, the causative agent of whooping cough, hundreds of sRNAs have been identified, but their roles in *B. pertussis* biology are mostly unknown. Here we characterize a Hfq-dependent sRNA (S17), whose level is dramatically higher in the virulence (Bvg^+^) mode. We show that transcription from a σ^A^-dependent promoter yields a long form of 190 nucleotides (nts) that is processed by RNase E to generate a shorter, more stable form (S17S) of 67 nts. Using RNA-seq and RT-qPCR, we identify 92 genes whose expression significantly increases in the absence of S17. Of these genes, 70 contain sequences at/near their ribosome binding sites (RBSs) that are complementary to single-stranded (ss) regions (Sites 1 or 2) of S17S. The identified genes include those encoding multiple transporters and 3 transcriptional regulators. Using a *lacZ* translational reporter system, we demonstrate that S17S directly represses one of these genes, *BP2158*, a σ^54^- dependent transcriptional regulator, suggesting the repression of a σ^54^ regulon in the Bvg^+^ mode. We find that the S17S region containing Sites 1 and 2 is 100% conserved throughout various Betaproteobacteria species, and the S17S target sites are often conserved in the homologs of the *B. pertussis* target genes. We speculate that S17S regulation represents a highly conserved process that fine-tunes gene expression in the Bvg^+^ mode of *B. pertussis* and perhaps under other conditions in related bacteria.

**IMPORTANCE:** Regulation of gene expression involves controlling transcription, translation, and transcript degradation. sRNAs with short sequences complementary to an mRNA sequence are involved in post-transcriptional regulation by aiding or interfering with either ribosome binding or nuclease attack. In the human pathogen *Bordetella pertussis*, the causative agent of whooping cough, hundreds of sRNA have been identified, but their functions remain largely unknown. We have characterized a sRNA that is abundant in the virulence mode of *B. pertussis* and serves to down-regulate multiple genes including transcriptional regulators and various transporters. We demonstrate that this sRNA directly represses a transcriptional factor, suggesting that it influences the regulation of specific *B. pertussis* regulons. The high conservation of this sRNA and its targets within Betaproteobacteria suggests a conserved pathway for gene regulation.
