## Supplementary Table 2 for "A highly conserved sRNA downregulates multiple genes, including a σ^54^ transcriptional activator, in the virulence mode of *Bordetella pertussis*"

### Sheet: all up genes
Feature ID	Encoded protein		Gene position or closest TSS		log2FC Dataset 1	padj Dataset 1		log2FC Dataset 2	padj Dataset 2		log2FC Dataset 3	padj Dataset 3	RT-qPCR +/- Std Dev	#RT-qPCR replicates	RT-qPCR p-value	5'UTR	Possible s54 promoter sequence	LEGEND
TSS			48,080-->															Feature ID	Transcription Start Site (TSS) from Amman et al., 2018 RNA Biology or gene ID.
BP0051	pseudogene porin		52,503 -> 53,565					0.794696	0.00248925							GAAGAGACUGGAAAAAUG			*The RNA-seq adj p-values for BP2639 and BP2642A were >0.05 but they were confirmed by RT-qPCR. Negative controls for the RT-qPCR are listed at the bottom.
																		Encoded protein	Protein encoded by gene
TSS			113,886-->															Gene position or closest TSS position	Chromosomal position of gene or TSS; arrow indicates direction. Distance of TSS to closest gene is indicated if < than 250 bp.
BP0117	hypothetical protein		114,345 -> 114,662					0.754459	0.0348438							UCUUGCG 35 nt AGGAGAUCCGUCGAUG		log2FC	Log2 of DS17-Mg vs. WT-Mg Fold Change for indicated datatset.
																		padj	DS17-Mg vs. WT-Mg adjusted p-value for indicated datatset.
BP0119	carbohydrate ABC transporter permease	transport	116,037 <- 116,837					1.35001	0.000637494		1.00177	0.000368012	2.87 +/- 1.28	9	0.000145	CUUGCCGU 41 nt GCAGGACACACUAUCAAUG		RT-qPCR +/- Std Dev	Average Fold Change DS17-Mg vs. WT-Mg from RT-PCR analyses +/- the standard deviation.
TSS			<--117,018 181 nt upstream of BP0119															# RT-qPCR replicates	Number of RT-PCR analyses for that gene.
TSS			<-- 117,552															RT-qPCR p-value	Determined p-value for RT-qPCR analysis.
BP0120	sugar ABC transporter permease	transport	116,834 <- 117,709					1.54002	0.000195564		1.02009	0.00109561				CGCUCGUACAAGUGAUGCGCAGCGUAUG		5'UTR	Sequence upstream of AUG (in bold). Complementarity to S17S Site 1, Site 2, or Site 3 is shown in green, blue, or purple, respectively
TSS			<-- 118,110															Possible s54 promoter sequence	Sequence in bold red shows the excellent match to a s54 promoter sequence usptream of the ATG start of BP2158 (bold black).
BP0121	ABC transporter substrate-binding protein	tranport	117,720 <- 119,012		0.844087	0.0223911		1.2268	0.000333324		0.921623	0.000266396	2.59 +/- 1.0	17	< .00001	GCGCCGAUUUUUUAGGAAAGCCCCCAUG
BP0122	ABC transporter ATP-binding protein	transport	119,055 <- 120,095					1.37203	8.58578e-06		1.00037	5.94824e-06	2.77 +/ .76	17	< .00001	UUCCGCGCAACAAACAAGAAAUGGCAUG
TSS			<-- 120,119 24 nt upstream of BP0122
BP0129	pseudogene substrate-binding domain-containing protein		125,751 <- 126,766					0.774828	0.0430035							GCGAGGCACGCUGUG
TSS			<-- 126,840 74 nt upstream of BP0129
BP0440	pseudogene acyl-CoA dehydrogenase family protein		444432<--444776					1.9498	0.00161259				2.75 +/- .92	13	< .00001	GGAGACACCCAUG
BP0441	MerR family DNA-binding transcriptional regulator	regulation	444,990 <- 445,364					1.72421	9.44254e-06		0.931973	0.000705114				AAACUGCCAAACGCUGAUG
TSS			<-- 445,384 20 nt upstream of BP0441
TSS			441,829 -->
BP0442	MBL fold metallo-hydrolase	metal binding	445,439 --> 446,497		0.744095	0.0103235		1.03745	7.78601e-05				1.75 +/- .69	13	< .00001	UUAUGAU 28 nt GGGAGAGGCAAUG
TSS			599,307 -->
BP0596	TRAP transporter small permease subunit	transport	601,743 -> 602,372					1.29458	1.42857e-06							UAUCGGGGAAUACAUG
BP0597	TRAP transporter large permease subunit	transport	602,375 -> 604,033		0.866106	2.60129e-05		1.43455	4.64966e-14							CGAAGGCCGCUGAUCAUG
TSS			614,479-->
BP0612	tripartite tricarboxylate transporter substrate binding protein	transport	617,222 -> 618,193					0.794546	0.0116115							UUGCGA 28 nt AGGAGACAACCAUG
BP0640	acyl-CoA dehydrogenase family protein		646,789 -> 647,949					1.30039	0.0428756							UCACGGACUGAGGAACACUCUAUG
BP0641	tripartite tricarboxylate transporter substrate binding protein	transport	647,987 -> 648,958					1.51018	0.0118407							GAGGAGACACAAUCAUG
BP0642	CoA transferase		648,966 -> 650,114								0.91024	0.0264442				CCCUGGACUGAGGCCCCCAUG
TSS			678,123-->
BP0672	acetate--CoA ligase family protein		685,172 -> 687,361								0.878222	0.0407395				CCGACUCAUCCAACGCCCCUGCCGCAUG
BP0675	molybdopterin-dependent oxidoreductase		689,008 -> 691,383					1.25737	0.00436398							AAUUCCGCCAAGGAUACGUCCAUG
TSS			830,730-->
BP0809 argH	pseudogene argininosuccinate lyase		833,455-->834,947								1.05849	0.00158119				GAGGAGACCCGCAUG
TSS			945,243-->
BP0916	pseudogene ABC transporter ATP-binding protein		952,697 -> 953,476					1.0157	0.0267675							GGGAGACGGAGAUG
TSS			1,516,725-->
BP1445	acyl-CoA dehydrogenase family protein		1,519,266 -> 1,520,420					1.23395	0.000227109				2.56 +/- .92	11	< .00001	GGAGACUGGCCGUG
BP1446	enoyl-CoA hydratase/isomerase family protein		1,520,417 -> 1,521,589		0.949524	0.00397683		1.07232	0.00144415		0.798821	0.00177473	2.22 +/- .60	13	< .00001	AGGAGCCGAUAUCCGAUG
TSS			1,520,687 -->
BP1447mmsB	3-hydroxyisobutyrate dehydrogenase		1,521,637 -> 1,522,530					1.15567	0.0141127		0.790189	0.0151811	2.27 +/- .48	12	< .00001	AGGAGACAACCAUCAUG
TSS			1,521,883 -->
TSS			1,521,900 -->
BP1448	PaaI family thioesterase		1,522,576 -> 1,523,013					1.39984	0.00214198		0.779202	0.0154586	2.58 +/- 1.29	27	< .00001	GAGAGGCUUGCAUG
TSS			1,563,906 -->
BP1487 smoM	periplasmic solute-binding protein (smoM) involved in transport of mannitol (BP1487)	transport	1,565,003 -> 1,566,097					0.955366	5.43881e-11							AGGAGACACCCGUAAUG
TSS			1,565,395-->
TSS			1,565,723-->
BP1488	TRAP transporter small permease subunit	transport	1,566,309 -> 1,566,938					1.24376	9.87601e-08							UUUUUCAAAGUAUUCCCAUCAUG
BP1489	TRAP transporter large permease subunit	transport	1,566,941 -> 1,568,608		0.867611	8.06292e-06		1.38567	2.17762e-14							CCACGAAGGCCGCUGAUCAUG
TSS			1,568,573 --> 50 nt upstream of BP1490
BP1490	phosphoribosylanthranilate isomerase		1,568,623 -> 1,569,279		0.767775	3.60288e-06		1.19694	2.9884e-14							CCGGGGCAGCGUUCAAAUAGGUAGCACGGUAGUCAUG
BP1555	neutral zinc metallopeptidase	metal binding	1,633,139 <- 1,633,990					0.721558	0.0244178							AGGAGGCACCCCAUG
TSS			<-- 1,639,651
TSS			1,995,732 -->
BP1900	tripartite tricarboxylate transporter substrate binding protein	transport	2,002,501 -> 2,003,493					1.53595	4.38967e-12		0.81959	8.04438e-07				AGGAGACCUUCCGAUG
TSS			2,137,198-->
BP2026	EamA family transporter cysteine exporter	transport	2,139,064 -> 2,139,966					0.97556	0.0268252							CGCGCCGCGCCCCUGACCGCGCAUCAUG
TSS			2,184,486-->
BP2067	superoxide dismutase family protein		2,186,572 -> 2,187,084					0.847006	0.04254							AAGGAGCGUGUGAUG
BP2068	ABC transporter substrate-binding protein	transport	2,187,243 -> 2,188,217					0.842911	3.24522e-09							GGAGCAGACAACAUG
TSS			2,187,358-->
TSS			2,188,512-->
BP2070	ABC transporter ATP-binding protein	transport	2,189,218 -> 2,190,012					0.833628	0.0213708							GAAGGGGGCCUGACAUG
BP2097	alpha/beta hydrolase		2,218,368 <- 2,219,243								1.13264	0.0348386				UCCCGAAGCAUG
BP2098	AMP-binding protein		2,219,240 <- 2,220,559								1.42868	0.00211452				GGAGGAGACUGACAUG
TSS			<--2,241,286
TSS			2,254,055-->
BP2132	hypothetical protein		2,256,621-->2,257,016					0.711112	0.00251554							CAUGCCGUAAAUUUCCGCGUAUCUCAUG
TSS			2,279,107 --> 92 nt upstream of BP2158
BP2158	sigma-54-dependent Fis family transcriptional regulator	regulation	2,279,199 -> 2,281,064					1.32343	6.42006e-08		0.852011	8.34102e-07	4.50 +/- 2.58	20	< .00001	AUCUUGCGA 49 nt AGGAGACACCGCAUG	CTGGCACGGCGTTTGCATGAGCCTGAACGGCGCCCCATGCGCCCGCCGCGCGACGGCAAGCAATCGTCACGGCGCCACAACGACATCAGGAGACAAACCATG
BP2236 bscW	type III secretion system protein BscW		2,365,509 <- 2,365,907								1.01655	0.0217001				UUGCGG 20 nt GGAGCAGACAUG
TSS			<--2,368,959
BP2241 bscQ	SctQ family type III secretion system cytoplasmic ring protein		2,368,702 <- 2,369,781								0.720736	0.0171471				CGAGCGGGUGGCGCGCGCGCAGCGGCCGUGGCGAUG
TSS			<--2,370,861
TSS			2,386,205 -->
BP2271	extracellular solute-binding protein		2,392,314 -> 2,393,636					0.978672	0.012042							GGUCUUGC 14 nt GGAGGAGACCCAUG
TSS			2,475,275-->
BP2354	TRAP transporter large permease	transport	2,493,702 -> 2,494,979					2.70457	0.00424123							CUUCGAGCAACCUGGGCUAUCCAUCAUG
TSS			2,475,275 -->
BP2366 prpB	pseudogene methylisocitrate lyase		2,504,614 -> 2,505,509					1.00335	0.00252832							CUUGC 45 nt GGAGACCACCCCAUG
TSS			2,505,255 -->
BP2369 acnA	aconitate hydratase		2,506,805-->2,509,498					1.02189	0.0200953							GCCUGAACCAGCGCUCGCGGCCAUCGUG
BP2417	CoA-acylating methylmalonate-semialdehyde dehydrogenase		2,558,638 <- 2,560,104					2.69723	6.72312e-06		1.45281	9.34629e-06				GCAGUGUGAGGAGCAGAGAAAUGAGCGAAGUCGCUAUUG
BP2418	ABC transporter substrate-binding protein	transport	2,560,217 <- 2,561,434								0.711452	0.018204	2.62+/- 1.80	10	0.00128	GCCUUGGG 30 nt AGGAGACAGAUUCAUG
TSS			<-- 2,561,490 56 nt upstream of BP2418
BP2638	carbohydrate ABC transporter substrate-binding protein	transport	2,794,858 <- 2,796,588					1.80452	0.0169966		1.46837	0.00145516	2.13 +/- 1.10	17	< .00001	GAGGAGACAAGUCAUG
TSS			<-- 2,796,627 39 nt upstream of BP2638
BP2639*	DUF2160 domain-containing protein		2,796,706<--2,797,014										3.89 +/- 1.64	14	< .00001	GAGGGGAGGGCGCCAUG or CUGAGGGGAGGGCGCCAUG
BP2640	carbohydrate ABC transporter permease	transport	2,797,027 <- 2,797,839					1.93152	0.0164693		1.02297	0.0433557	3.55 +/- 1.51	14	< .00001	GCUGGACGAGGAGAGCCGCCAUG
TSS			<-- 2,798,070 231 nt upstream of BP2640
TSS			<-- 2,798,476
TSS			<-- 2,798,621
BP2641	pseudogene sugar ABC transporter permease		2,797,832 <- 2,798,723					1.99451	0.00914551				3.85 +/- 2.13	16	< .00001	GAGGAGCUGAUCCGAUG or GACGAGGAGCUGAUCCGAUG
TSS			<-- 2,798,856 133 nt upstream of BP2641
BP2642	ABC transporter ATP-binding protein	transport	2,798,720 <- 2,799,808					1.78003	0.00842145		1.15332	0.00954135	4.19 +/- 1.68	16	< .00001	CGGGGGAGCGCUGAUG
BP2642A*	pseudogene ABC transporter ATP-binding protein		2,799,808<--2,800,885										3.26 +/- 1.60	22	< .00001	CUUGU 48 nt GGAGGAGAGAUG
TSS			<-- 2,804,641
BP2648	FAD-dependent oxidoreductase		2,806,155 <- 2,807,537					1.30001	0.028117
TSS			<-- 2,808,790
BP2667 fhaS	hemagglutinin repeat-containing protein		2,822,059 <- 2,829,720					0.875893	0.000245962							AGGAGACAACAUG
TSS			<-- 2,829,764 44 nt upstream of BP2667
BP2675 paaK	phenylacetate--CoA ligase		2,840,438<--2,841,751					1.24045	0.00124839		0.922864	0.00170904				AGGAGACAAACCAUCAUG
TSS			<--2,842,070
BP2676 paaI	hydroxyphenylacetyl-CoA thioesterase PaaI		2,841,826<--2,842,296								0.834552	0.00919427				UCAAGGGGAAAUAAUG
BP2677 paaG	1,2-epoxy-1,2-dihydrophenyl)acetyl-CoA isomerase		2,842,296<--2,843,084					0.881947	0.0261298							UUGAGGGGGCAGCCAUG or GAGGGGGCAGCCAUG
BP2678 paaN	phenylacetic acid degradation protein		2,843,095<--2,844,747					0.820313	0.0266512							GGAGAUAGCGCAGUG
TSS			<--2,846,067
TSS			<--2,846,283
TSS			<--2,846,656
TSS			<--2,846,884
BP2681 paaD	1,2-phenylacetyl-CoA epoxidase subunit		2,846,947<--2,847,453					0.883266	0.0304679							AGCGCGCCUAUCCCGGAGCCUCGUGGUG
TSS			<--2,847,754
BP2682 paaC	1,2-phenylacetyl-CoA epoxidase subunit		2,847,450<--2,848,214					1.09941	0.000453071							UAGGGCGGGGCGGCGAAUAUG
TSS			<--2,851,626
TSS			2,879,439 -->
BP2713	dienelactone hydrolase family protein		2,879,705 -> 2,880,589					0.707866	0.0249906						GGAGGUUCCCCAUG
TSS			2,983,510 -->
BP2811 fadD	long-chain fatty acid ligase		2,985,492 -> 2,987,168					0.794274	5.00189e-06							CAUGCGG 45 nt GGAGGCAAACACCAUG
TSS			3,040,711-->
BP2864	zinc-binding dehydrogenase		3,042,187 -> 3,043,197					1.28319	0.0145163							UAACCCCUUCCUGACAGGAAAAGCAAUG
BP2903 glcF	glycolate oxidase subunit GlcF		3,080,246 <- 3,081,475					0.885689	0.0207939							AAAUACUGGAAGAUACCCUGGCGCCAUG
TSS			<-- 3,082,816
BP2908 aroG	3-deoxy-7-phosphoheptulonate synthase		3,098,477 <- 3,099,550					0.753847	1.8973e-06							GGCGGGCAACCCCAGGAGCCGUGCCGUG
TSS			<--3,099,723 173 nt upstream of BP2908
TSS			3,166,016 -->
BP2982	pseudogene indolepyruvate ferredoxin oxidoreductase family protein		3,170,050-->3,173,572					0.869055	6.1109e-10							GAAUGCCGGGCUCCACGCACCUAUCAUG
TSS			3,177,794-->
BP2985 bpH1	histone H1-like DNA-binding protein		3,178,341 -> 3,178,868								0.724981	0.000241989				ACCUAAGGAGCAUAACCAUG
TSS			3,293,602-->
BP3132	DUF2783 domain-containing protein		3,337,688 -> 3,337,897					1.52606	1.76583e-05							UAAAGGAGCCCAUCAUG
BP3244	SDR family oxidoreductase		3,462,382 <- 3,463,092					2.05768	0.00118328		1.01613	0.0101442				CAACGCGGGAUCCGCGCGCAAUG
TSS			<-- 3,473,823
TSS			3,468,843 --> 216 nt upstream of BP3250
BP3250	gamma-glutamylcyclotransferase		3,469,059 -> 3,469,718					0.727765	0.0249661							AAGAAUCCGAUUCCUCCAAGUCUUCGUG
BP3305	enoyl-CoA hydratase/isomerase family protein		3,524,773 <- 3,525,510					1.23228	0.0161046							GCUGGGCGCGCGCAACCUGGGAUG
TSS			<--3,525,975
BP3306	nitronate monooxygenase		3,525,507 <- 3,526,499					0.741325	0.0431328							AACAACUGGAAUCGCCCCACAUG
TSS			<-- 3,530,697
BP3440	tripartite tricarboxylate transporter substrate binding protein BugD	transport	3,651,572 <- 3,652,549					0.705796	0.0076169							AGAGCCGCCUGCAACUGCUGCAGUAAUG
TSS			<-- 3,652,618 69 nt upstream of BP3440
BP3453	thiamine pyrophosphate-binding protein		3,661,928 <- 3,663,589					1.50678	0.00843375							CGCAAGACUGCCCAUCCAGAAAAUCAUG
TSS			<--3,664,465
BP3476	phosphonate ABC transporter, permease protein PhnE	transport	3688242<--3689063					1.28063	0.0181484							AGGGGAGGUGGACGAAUG
TSS			<-- 3,690,501
BP3498	hypothetical protein		3,709,116 <- 3,709,787					0.969156	0.0155786							CUACCAAAGGUUCAUCAUG
TSS			<-- 3,710,884
BP3500	FAD-dependent oxidoreductase		3,710,545 <- 3,712,254					0.771882	0.000911204							AGAGAUUCCUGCCAGGAGUGCGGCGAUG
BP3501	tripartite tricarboxylate transporter substrate binding protein	transport	3,712,316 <- 3,713,266					0.947862	0.0145163							GGGAGACAAAAUG
TSS			<-- 3,713,755
TSS			3,776,506 -->
BP3568	ABC transporter substrate-binding protein	transport	3,780,882 -> 3,782,045					0.858178	3.93946e-06							GGCUUGCCG 33 nt AGGAGACAAAACAUG
BP3569	branched-chain amino acid ABC transporter permease	transport	3,782,207 -> 3,783,232					1.38286	4.38466e-07							CCCAUAAGGUAGUGGUUCGAUG
BP3570	branched-chain amino acid ABC transporter ATP-binding protein/permease	transport	3,783,238 -> 3,785,034					1.66395	1.68181e-12		0.758325	5.05589e-05				AGAGGAAUAAGCGCCAUG
BP3573	branched-chain amino acid ABC transporter permease	transport	3,787,046 <- 3,788,023					1.33526	6.1109e-10							CCGCCGGCCUGUUCGGGAAAGAGAAAUG
TSS			<-- 3,788,162 139 nt upstream of BP3573
BP3574	branched-chain amino acid ABC transporter permease	transport	3,788,020 <- 3,788,907					1.60595	5.01686e-15							CCCGUACGCGCAGGAUUCAUAACAGAUG
BP3575	ABC transporter substrate-binding protein	transport	3,788,999 <- 3,790,213					1.30115	1.9166e-18							CAGGAAGAGGAGUCAUCCCAUG
TSS			<-- 3,790,262 49 nt upstream of BP3575
BP3576	ABC transporter ATP-binding protein	transport	3,790,272 <- 3,790,982		0.710139	4.27474e-05		0.945611	2.73423e-07							ACUGCAAGGAGCGCACGCAUG
BP3577	ABC transporter ATP-binding protein	transport	3,790,979<--3,791,752					0.706508	0.000470656							ACCAAAGCGGAUGCGGCGCAAUG
TSS			<-- 3,792,896
TSS			3,881,244-->
BP3674	ABC transporter substrate-binding protein	transport	3,883,470 -> 3,884,471					1.1185	0.0153875							GGCUUUGU 16 nt AGGAGAUUGAGCAUG
BP3679	TetR/AcrR family transcriptional regulator	regulation	3,887,750 <- 3,888,394					0.771483	0.00323008							CUGCCGGCGGGCGCCUGCUUG
TSS			<-- 3,890,081
BP3706	enoyl-CoA hydratase/isomerase family protein		3,914,507 <- 3,915,280								1.03137	0.0264442				GCCAACAUGCAGCCGGCCAACUGACAUG
TSS			<--3,918,549
BP3835	pseudogene indolepyruvate ferredoxin oxidoreductase family protein		4,042,516 <- 4,046,128		0.90133	0.000317023		1.76826	1.74758e-16		0.890207	5.94801e-06	1.96 +/- .74	9	4.6e-05	UUGCCGUU 48 nt UGGAGUAGACAUG
TSS			<--4,046,741
BP3870	pyridoxal phosphate-dependent aminotransferase		4,082,693 <- 4,083,859					0.885201	0.0135218							UGCUUGUCCACAUUCCUACCAUUGCCAUG
TSS			<-- 776113 within gene BP1120
NEGATIVE CONTROLS for RT-qPCR:
BP1092	EAL domain-containing protein		1,139,725<--1,142,574										1.16 +/-.33	20	< .00001	UUCCGUCCCCCAACCUGCCUUCGUCAUG
BP1443	type II toxin-antitoxin system RatA family toxin		1,518,295-->1,518,729										1.25 +/- .19	15	< .00001	CAUUCUAGCCAUUUGCGAUAGCUGAUG
BP1444	RnfH family protein		1,518,758-->1,519,069										1.75 +/- .84	15	< .00001	GCCGGCGCCCGCCGGUUCGCUGCGCGUG
BP2133	MFS transporter		2,257,035 -> 2,258,474										1.46 +/- .56	13	< .00001	CAGCUGACCUCCAGGAAUCGCAUCCAUG
BP2416	CysB family HTH-type transcriptional regulator		2,557,585<--2,558,538										1.11 +/- .44	6	0.001576	GGCUCCGUCUAACAGGGGCCAAUUCAUG
BP2817	ABC transporter permease		2,994,899-->2,995,498										1.04 +/- .84	15	< .00001	CACGUCGCUGCAUGAGACCCUGCUGAUG
BP3752	hypothetical protein		3,961,112-->3,961,876										1.88 +/- .84	15	< .00001	CCCGUUAGCGCGAAGCCCCCAGCUUAUG
At least 0.70 in one of the 3 datasets
* found by site
91 genes total, 19 in 2 datasets, 3 in all 3 datasets

### Sheet: Comparison to Hfq regulon
Gene ID	Encoded Protein	Upregulated genes log2FC Dhfq/wt exp	upregulated genes log2FC Dhfq/wt stat	upregulated genes log2FC Dhfq/wt day 0 post-infection	upregulated genes log2FC Dhfq/wt day 12 post-infection
BP0051	pseudogene porin	1.9	2	1.3	1.9			Gene ID	B. pertussis Tohama I gene ID
BP0117	hypothetical protein			-1.4				Encoded protein	protein encoded by gene
BP0119	carbohydrate ABC transporter permease		1.2					Upregulated genes log2FC Dhfq/wt exp	log2FC of gene in exponenetially growing cells comparing Dhfq vs. wt Bibova et al. 2015 RNA Biology
BP0120	sugar ABC transporter permease	1.2						Upregulated genes log2FC Dhfq/wt stat	log2FC of gene in stationary phase cells comparing Dhfq vs. wt Bibova et al. 2015 RNA Biology
BP0121	ABC transporter substrate-binding protein	1						Upregulated genes log2FC Dhfq/wt day 0 post-infection	log2FC of gene in cells day zero of a mouse infection comparing Dhfq vs. wt Bibova et al. 2015 RNA Biology
BP0122	ABC transporter ATP-binding protein	1.1						Upregulated genes log2FC Dhfq/wt day 12 post-infection	log2FC of gene in cells 12 days post-infectin comparing Dhfq vs. wt Bibova et al. 2015 RNA Biology
BP0129	pseudogene substrate-binding domain-containing protein		1.1		1.5
BP0440	pseudogene acyl-CoA dehydrogenase family protein	-1.3			-1.6
BP0441	MerR family DNA-binding transcriptional regulator	-1.1			-1.4
BP0442	MBL fold metallo-hydrolase
BP0596	TRAP transporter small permease subunit	2.8	1.1
BP0597	TRAP transporter large permease subunit	2.4	1.5
BP0612	tripartite tricarboxylate transporter substrate binding protein	1
BP0640	acyl-CoA dehydrogenase family protein
BP0641	tripartite tricarboxylate transporter substrate binding protein
BP0642	CoA transferase
BP0672	acetate--CoA ligase family protein
BP0675	molybdopterin-dependent oxidoreductase
BP0809 argH	pseudogene argininosuccinate lyase
BP0916	pseudogene ABC transporter ATP-binding protein	1.1	1.4
BP1445	acyl-CoA dehydrogenase family protein	1.8
BP1446	enoyl-CoA hydratase/isomerase family protein
BP1447mmsB	3-hydroxyisobutyrate dehydrogenase
BP1448	PaaI family thioesterase
BP1487 smoM	periplasmic solute-binding protein (smoM) involved in transport of mannitol (BP1487)	1.7	1.2
BP1488	TRAP transporter small permease subunit	2.8	1.1
BP1489	TRAP transporter large permease subunit	1.6
BP1490	phosphoribosylanthranilate isomerase	1.2
BP1555	neutral zinc metallopeptidase
BP1900	tripartite tricarboxylate transporter substrate binding protein
BP2026	EamA family transporter cysteine exporter
BP2067	superoxide dismutase family protein			-1.3	-1.3
BP2068	ABC transporter substrate-binding protein	1.5
BP2070	ABC transporter ATP-binding protein	1.2
BP2097	alpha/beta hydrolase
BP2098	AMP-binding protein		1.4		1.1
BP2132	hypothetical protein
BP2158	sigma-54-dependent Fis family transcriptional regulator
BP2236 bscW	type III secretion system protein BscW		-1		-1.1
BP2241 bscQ	SctQ family type III secretion system cytoplasmic ring protein
BP2271	extracellular solute-binding protein	1.4	2.4	1.3	1.4
BP2354	TRAP transporter large permease	1.3		1.5
BP2366 prpB	pseudogene methylisocitrate lyase
BP2369 acnA	aconitate hydratase
BP2417	CoA-acylating methylmalonate-semialdehyde dehydrogenase
BP2418	ABC transporter substrate-binding protein		1.8	1.4
BP2638	carbohydrate ABC transporter substrate-binding protein			-1.3
BP2639*	DUF2160 domain-containing protein
BP2640	carbohydrate ABC transporter permease
BP2641	pseudogene sugar ABC transporter permease
BP2642	ABC transporter ATP-binding protein
BP2642A	pseudogene ABC transporter ATP-binding protein
BP2648	FAD-dependent oxidoreductase
BP2667 fhaS	hemagglutinin repeat-containing protein	1.2
BP2675 paaK	phenylacetate--CoA ligase	1.1
BP2676 paaI	hydroxyphenylacetyl-CoA thioesterase PaaI
BP2677 paaG	1,2-epoxy-1,2-dihydrophenyl)acetyl-CoA isomerase	1.2
BP2678 paaN	phenylacetic acid degradation protein	1.6
BP2681 paaD	1,2-phenylacetyl-CoA epoxidase subunit
BP2682 paaC	1,2-phenylacetyl-CoA epoxidase subunit	1.1
BP2713	dienelactone hydrolase family protein			-1
BP2811 fadD	long-chain fatty acid ligase	1.7	1
BP2864	zinc-binding dehydrogenase
BP2903 glcF	glycolate oxidase subunit GlcF	1.6
BP2908 aroG	3-deoxy-7-phosphoheptulonate synthase	1
BP2982	pseudogene indolepyruvate ferredoxin oxidoreductase family protein	1.4	1.2
BP2985 bpH1	histone H1-like DNA-binding protein
BP3132	DUF2783 domain-containing protein	1.4
BP3244	SDR family oxidoreductase
BP3250	gamma-glutamylcyclotransferase
BP3305	enoyl-CoA hydratase/isomerase family protein
BP3306	nitronate monooxygenase
BP3440	tripartite tricarboxylate transporter substrate binding protein BugD	2.1
BP3453	thiamine pyrophosphate-binding protein
BP3476	phosphonate ABC transporter, permease protein PhnE
BP3498	hypothetical protein	1.4
BP3500	FAD-dependent oxidoreductase	1.1			1
BP3501	tripartite tricarboxylate transporter substrate binding protein	2	1.2
BP3568	ABC transporter substrate-binding protein	2.1	1.5
BP3569	branched-chain amino acid ABC transporter permease	1.3	1.1
BP3570	branched-chain amino acid ABC transporter ATP-binding protein/permease
BP3573	branched-chain amino acid ABC transporter permease	1.7
BP3574	branched-chain amino acid ABC transporter permease	1.9
BP3575	ABC transporter substrate-binding protein	1.7
BP3576	ABC transporter ATP-binding protein	1.5			1.1
BP3577	ABC transporter ATP-binding protein	2.5
BP3674	ABC transporter substrate-binding protein
BP3679	TetR/AcrR family transcriptional regulator
BP3706	enoyl-CoA hydratase/isomerase family protein
BP3835	pseudogene indolepyruvate ferredoxin oxidoreductase family protein	2
BP3870	pyridoxal phosphate-dependent aminotransferase

### Sheet: Conservation of S17 sites
Species	Gene name	Function	Sequence upstream of translation start			Species	Bordetella pertussis Tohama I, Bordetella bronchiseptica 253, Achromobacter xylosoxidans A8, Ralstonia solanacearum T12, or Aromatoleum aromaticum EbN1
Bordetella pertussis	BP0441	MerR family DNA-binding transcriptional regulator	AAACUGCCAAACGCUGAUG			Gene Name	Name of gene within that species
Bordetella bronchiseptica	RS17875		AAACUGCCAAACGCUGAUG			Function	assigned function of encoded protein
Achromobacter xylosoxidans	RS00595		AAACUGCCAUAUCUCGCAUG			Sequence upstream of translation start	Complementary to S17 Sites 1, 2, or 3, are shown in green, blue, or purple, respectively
Ralstonia solanacearum	RS15105		CACAGGAUCACCUGCCGUAUG
Aromatoleum aromaticum	RS10040		UACUUCGGGCAACGAUCAAUG
Bordetella pertussis	BP0596	TRAP transporter small permease subunit	UAUCGGGGAAUACAUG
Bordetella bronchiseptica	RS16100		UAUCGGGGAAUACAUG
Achromobacter xylosoxidans	RS12320		UUCUGGGGAAAACAGAUG
Ralstonia solanacearum	none
Aromatoleum aromaticum	RS02780		CCCUCCCUUCAGGCGAAUUACCCGAUG
Bordetella pertussis	BP1447 mmsB	3-hydroxyisobutyrate dehydrogenase	AGGAGACAACCAUCAUG
Bordetella bronchiseptica	RS02300		AGGAGACAACCAUCAUG
Achromobacter xylosoxidans	RS14080		GGGCCCGCGGCGGCGGAUC
Ralstonia solanacearum	RS19020		CCACGCGGAGACCCCUCAUG
Aromatoleum aromaticum	none
Bordetella pertussis	BP1487	periplasmic solute-binding protein (smoM) involved in transport of mannitol (BP1487)	AGGAGACACCCGUAAUG
Bordetella bronchiseptica	RS07085		AGGAGACACCCGUAAUG
Achromobacter xylosoxidans	RS11125		CAGUAACGCCAGCGGAAGUG
Ralstonia solanacearum	none
Aromatoleum aromaticum	RS02775		AGGCCAAGGGAGACAUCGUG
Bordetella pertussis	BP2158	sigma-54-dependent Fis family transcriptional regulator	AUCUUGCGA 49 nt AGGAGACACCGCAUG
Bordetella bronchiseptica	RS01120		AUCUUGCGA 49 nt AGGAGACACCGCAUG
Achromobacter xylosoxidans	RS01675		AGAACGCCUGUCCCAGGAGACAUGCAUG
Ralstonia solanacearum	RS01230		ACGGCGGGCGAAGGAGACAACUGCCAUG
Aromatoleum aromaticum	RS00880		GAAGCAGGGUUCAGGAGACAUUUCGUG
Bordetella pertussis	BP2271	extracellular solute-binding protein	GGUCUUGC 14 nt GGAGGAGACCCAUG
Bordetella bronchiseptica	RS10365		GGUCUUGC 14 nt GGAGGAGACCCAUG
Achromobacter xylosoxidans	RS24680		AAAUCUAAAACCACGGAGACAAACCAUG
Ralstonia solanacearum	RS08480		GUCUGAUACGCAAGGAGCGUCUCGAUG
Aromatoleum aromaticum	none
Bordetella pertussis	BP2418	ABC transporter substrate-binding protein	GCCUUGGG 30 nt AGGAGACAGAUUCAUG
Bordetella bronchiseptica	RS23985		AAAAACCACAGGAGACAGAUUCAUG
Achromobacter xylosoxidans	RS07810		CAUAAAACUCAGGAGACAAAUCCAUG
Ralstonia solanacearum	RS09480		UUUGCG 31 nt AGGAGACAAGACCAUG
Aromatoleum aromaticum	RS00480		GUGGACCAACAAGGAGGAGAAAAAUG
Aromatoleum aromaticum	RS14790		GUGGACCAACAAGGAGGAGAAAAAUG
Aromatoleum aromaticum	RS07695		CCCGAUGACAGGAGGAACGACCAGUG
Aromatoleum aromaticum	RS08835		GAUUUUCACUGGAGGGGCAAGCAUG
Bordetella pertussis	BP2642A	pseudogene ABC transporter ATP-binding protein	CUUGU 48 nt GGAGGAGAGAUG
Bordetella bronchiseptica	RS04345	ABC transporter ATP-binding protein	CUUGU 48 nt GGAGGAGAGAUG
Achromobacter xylosoxidans	RS17300	ABC transporter ATP-binding protein	ACGUAUUAGUAGGUAGAGGAGACCAGAUG
Ralstonia solanacearum	RS01700	ABC transporter ATP-binding protein	GCAAGAAGAAAGGGAGACGCAAUUGAUG
Aromatoleum aromaticum	RS18970	ABC transporter ATP-binding protein	UCGUCAACGAGGGGACGCUGAACCGAUG
Bordetella pertussis	BP2678 paaN	phenylacetic acid degradation protein	GGAGAUAGCGCAGUG
Bordetella bronchiseptica	RS06280 paaN		GGAGAUAGCGCAGUG
Achromobacter xylosoxidans	RS08775 paaN		GGAGAGACGCAGUG
Ralstonia solanacearum	none
Aromatoleum aromaticum	RS15935 paaN		AAUACCCUACAGAGAGAAUCGAGAUG
Aromatoleum aromaticum	RS09765 paaN		CGACGAGAGGAGAGUUCCAUG
Bordetella pertussis	BP2811	long-chain fatty acid ligase	CAUGCGG 45 nt GGAGGCAAACACCAUG
Bordetella bronchiseptica	RS21725		CAUGCGG 45 nt GGAGGCAAACACCAUG
Achromobacter xylosoxidans	RS04050		AACCAAUUUAAUGGAGACAAUACCAUG
Ralstonia solanacearum	RS02725		UCGACAAUCGCCAGGAGACACGCCCAUG
Aromatoleum aromaticum	RS13190		GUUUCUGGCUGAAGGAGUCGAUGAUG
Bordetella pertussis	BP3501	tripartite tricarboxylate transporter substrate binding protein	GGGAGACAAAAUG
Bordetella bronchiseptica	RS12775		GGGAGACAAAAUG
Achromobacter xylosoxidans	RS13115		GGAGACAAGCAUG
Ralstonia solanacearum	RS01435		CCGUUGAUCUCUCACCAUUGCGCCAUG
Ralstonia solanacearum	RS02155		GGCAGCCCCCAUUUCCCGCGCCCCGAUG
Aromatoleum aromaticum	none

### Sheet: bdhR1 targets
Gene ID	Predicted bdhR1 binding site	Predicted function	Possible binding site for bdhR1
bcal0023	-29|-11	putative branched-chain amino acid ABC transporter ATP-binding protein			Gene ID	Gene designation in B. cenocepacia
bcal0039	-11|-4	periplasmic cyclohexadienyl dehydratase			Predicted bdhR1 binding site	Binding site for bdhR1 predicted by RNA predator in Sass et al. (2017) Sci. Reports
bcal0049	-13|-6	putative aminotransferase			Predicted function	Predicted function of gene
bcal0161	-61|-39	conserved hypothetical protein			Sequence of possible binding site for bdhR1	For the 3 Fis famlly regulators of s54-RNAP the possible binding site for bdhR1 is indicated. Translation start is in bold.
bcal0184	-13|-5	putative glucarate transporter
bcal0199	-10|-4	putative lipoprotein
bcal0200	67|78	putative lipoprotein
bcal0206	-17|-4	putative pyruvate ferredoxin/flavodoxin oxidoreductase
bcal0207	-10|-4	4-hydroxyphenylpyruvic acid dioxygenase
bcal0264	-121|-114	delta-aminolevulinic acid dehydratase
bcal0281	-74|-46	putative phosphohydrolase
bcal0287	-11|-2	putative outer membrane protein
bcal0719	-14|-4	CAIB/BAIF family protein
bcal0720	-149|-130	putative membrane protein
bcal0749	-38|-20	putative cytochrome c oxidase
bcal0795	-12|-5	phosphopantetheine adenylyltransferase
bcal0850	-13|-3	glycolate permease
bcal1342	-56|-50	putative hydroxyquinol 1,2-dioxygenase
bcal1387	791|801	putative phosphatase
bcal1423	-13|-7	ABC transporter ATP-binding protein
bcal1431	-33|-9	putative ribose ABC transport system, substrate-binding exported protein
bcal1492	32|43	conserved hypothetical protein
bcal1542	-12|-3	TetR family regulatory protein
bcal1663	242|249	PrkA family serine protein kinase
bcal1719	-13|-6	putative citrate transporter
bcal1732	-11|4	MarR family regulatory protein
bcal1864	-16|5	conserved hypothetical protein
bcal1868	-11|-3	conserved hypothetical protein
bcal1911	187|194	acetoin:2,6-dichlorophenolindophenol oxidoreductase alpha subunit
bcal1912	684|689	putative acetoin(diacetyl) reductase
bcal1948	178|185	LysR family regulatory protein
bcal2031	-11|-5	putative membrane protein
bcal2114	-17|-5	uracil DNA glycosylase superfamily protein
bcal2149	-13|-4	HhH-GPD superfamily base excision DNA repair protein
bcal2249	15|43	serine peptidase, family S33
bcal2284	-101|-87	acetyl-coenzyme A synthetase
bcal2337	429|435	NADH dehydrogenase I chain H
bcal2498	1148|1153	transposase
bcal2604	-12|8	conserved hypothetical protein
bcal2615	-4|10	putative exported outer membrane porin protein
bcal2625	649|653	Major Facilitator Superfamily protein
bcal2676	861|881	aminopeptidase A
bcal2730	-108|-92	putative ATP-dependent Clp protease ATP-binding subunit
bcal2732	-90|-83	cold shock-like protein
bcal2752	369|375	putative membrane protein
bcal2789	-176|-164	AnsC family regulatory protein
bcal2793	561|584	Major Facilitator Superfamily protein
bcal2830	-124|-113	two-component regulatory system, sensor kinase protein
bcal2833	178|182	putative membrane protein
bcal2958	-199|-193	putative ompA family protein
bcal3029	-12|-1	putative alkane monooxygenase
bcal3041	-13|-4	maltose-binding protein
bcal3043	-9|-1	6-phosphogluconolactonase
bcal3062	-9|-4	conserved hypothetical protein
bcal3260	-21|5	conserved hypothetical protein
bcal3276	-160|-153	putative ATP-NAD kinase/inorganic polyphosphatase
bcal3365	1255|1280	putative gluconate permease
bcal3385	50|62	putative L-idonate 5-dehydrogenase
bcal3396	-197|-178	putative thiamine-monophosphate kinase
bcal3449	91|97	conserved hypothetical protein
bcal3506	26|34	flagellar motor switch protein FliM
bcam0363	5|23	putative lipoprotein
bcam0583	662|669	AraC family regulatory protein
bcam0663	-9|0	putative gram-negative porin
bcam0679	67|73	conserved hypothetical protein
bcam0744	-11|-2	Major Facilitator Superfamily protein
bcam0955	799|803	binding-protein-dependent transport system protein
bcam1020	576|581	formate dehydrogenase, cytochrome b556 (FDN) subunit
bcam1205	-13|-5	putative membrane protein
bcam1379	-10|1	ABC transporter substrate-binding protein
bcam1441	-29|-20	omega-amino-acid-pyruvate aminotransferase
bcam1453	-41|-26	LysR family regulatory protein
bcam1506	136|148	putative phospholipid-binding lipoprotein
bcam1670	1452|1459	putative cyclic-di-GMP signaling protein
bcam1733	-136|-129	putative membrane protein
bcam1977	538|554	putative amino acid permease
bcam2052	-181|-173	putative type III secretion system protein
bcam2056	-100|-95	type III secretion system protein
bcam2122	-184|-168	acetaldehyde dehydrogenase
bcam2348	-10|-3	putative lipoprotein
bcam2211		sigma-54-dependent Fis family transcriptional regulator	gucggccccgggaacaggagacacaucaug
bcam2365	-9|0	sigma-54-dependent Fis family transcriptional regulator	gaccggaaggaucccccggaggagacaaug
bcam2433	-22|1	putative acyl-CoA dehydrogenase
bcam2443	-11|-5	putative cytochrome c
bcam2492	12|22	conserved hypothetical protein
bcam2495	-10|-4	binding-protein-dependent transport system protein
bcam2566	-117|-108	putative GCN5-related N-acetyltransferase
bcam2575	-47|-41	LysR family regulatory protein
bcam2594	-10|-1	putative alcohol dehydrogenase
bcam2715		sigma-54-dependent Fis family transcriptional regulator	ucgacgauacacggagacgaagacacgaug
bcam2798	487|492	putative solute-binding component of ABC transporter
bcas0137	646|653	putative aminotransferase
bcas0471	-60|-46	outer membrane efflux protein
bcas0609	-11|-5	putative electron transfer flavoprotein-ubiquinone oxidoreductase
bcas0747	-106|-98	conserved hypothetical protein
bcas0770	42|50	LysR family regulatory protein
