## Supplementary Table 3 for "A highly conserved sRNA downregulates multiple genes, including a σ^54^ transcriptional activator, in the virulence mode of *Bordetella pertussis*"

### Sheet: Sheet1
Strain	Description	Sequence of gBlock used to construct reporter gene or sequence of S17 in plasmid. B. pertussis sequence is in bold; mutation(s) are in red; start of B. pertussis gene in the strains is shown as triplet codons
WT BP2158	WT BP2158 construct	CCTGACGCTTTTTATCGCAACTCTCTACTGTTTCTCCATAATAAAAAACAGCGGCTTGTCGCATCTTGCGACAGGCCGGCGTTGCCGGCGGCGACATCGCGTCGCGGCGCGCGACACGCAAGGAGACACCGC ATG CCC GGC TAC CAG CTT TCC GCA TCC GTCGTTTTACAACGTCGTGACTGGGAAAACCCTGGCGTTA
BP2158m1	BP2158 construct with m1 mutation	CCTGACGCTTTTTATCGCAACTCTCTACTGTTTCTCCATAATAAAAAACAGCGGCTTGTCGCATCTTGCGACAGGCCGGCGTTGCCGGCGGCGACATCGCGTCGCGGCGCGCGACACGCAAGGAGGTTCCGC ATG CCC GGC TAC CAG CTT TCC GCA TCC GTCGTTTTACAACGTCGTGACTGGGAAAACCCTGGCGTTA
BP2158m3	BP2158 construct with m3 mutation	CCTGACGCTTTTTATCGCAACTCTCTACTGTTTCTCCATAATAAAAAACAGCGGCTTGTCGCATCTTCTCACAGGCCGGCGTTGCCGGCGGCGACATCGCGTCGCGGCGCGCGACACGCAAGGAGACACCGC ATG CCC GGC TAC CAG CTT TCC GCA TCC GTCGTTTTACAACGTCGTGACTGGGAAAACCCTGGCGTTA
BP2158m1m3	BP2158 construct with m1 and m3 mutations	CCTGACGCTTTTTATCGCAACTCTCTACTGTTTCTCCATAATAAAAAACAGCGGCTTGTCGCATCTTCTCACAGGCCGGCGTTGCCGGCGGCGACATCGCGTCGCGGCGCGCGACACGCAAGGAGGTTCCGC ATG CCC GGC TAC CAG CTT TCC GCA TCC GTCGTTTTACAACGTCGTGACTGGGAAAACCCTGGCGTTA
WT BP2642A	WT BP2642A construct	CCTGACGCTTTTTATCGCAACTCTCTACTGTTTCTCCATAAAAGAAAGCAACGAAAGCAATCGTACCGCGTTTGCCGGAGGAGAG ATG CAG CTG GTT CTG GAC GGA ATT CAA GTCGTTTTACAACGTCGTGACTGGGAAAACCCTGGCGTTA
WT mmsB	WT mmsB construct	CCTGACGCTTTTTATCGCAACTCTCTACTGTTTCTCCATAGCGCGCCGGTTCGCTCGTTCCCCTATGACGCACAGGAGACAACCATC ATG AGC AGC ATT GCA TTC ATC GGT CTG GTCGTTTTACAACGTCGTGACTGGGAAAACCCTGGCGTTA
WT BP0442	WT BP0442 construct	CCTGACGCTTTTTATCGCAACTCTCTACTGTTTCTCCATATACGTAAACGTAAATTATGATGAGTTGAAGCAGGCGTCAAGCCAATACAGGGAGAGGCA ATG AAT CCG AAC GAG CAG AAA CTG CAG GTCGTTTTACAACGTCGTGACTGGGAAAACCCTGGCGTTA
WT BP1445	WT BP1445 construct	CCTGACGCTTTTTATCGCAACTCTCTACTGTTTCTCCATAGGGCGTAACATACTCGCCAACGACTTACGTTTACGTTAACGTCATGTCGAGCGGCCGCCGGCGATTCACAAGATCGCCACGCAGCCGCATGACCATACCGAGAACATCTGGAGACTGGCC GTG GAT TTC GAA CTC ACC GAC GAG CAG GTCGTTTTACAACGTCGTGACTGGGAAAACCCTGGCGTTA
Plasmid
pS17S	S17 +124 to +188 cloned into pBR-plac	TTGTCTCCTCCACCCTCCTCCTTTGGTGGATTTAGCCCGAGATCGCAAGATCTCGGGCTTTTTTT
pS17L	S17 +1 to +188 cloned between the AatII and EcoRI of pBR-plac	ATCGGATGTTGAAACGCAGACGGTGCGGTGCCAGAACCGCCGGCCCAAGGCCAGCAAGCATGGATACCCCGACTGCCGCGATTTCCGGGCCGCAAGGCCTGACGCAATCCCGACATGCCACGGTTGTCTCCTCCACCCTCCTCCTTTGGTGGATTTAGCCCGAGATCGCAAGATCTCGGGCTTTTTTT
pS17S m1	S17 +124 to +188 with m1 mutation cloned between the AatII and EcoRI of pBR-plac	TAACCTCCTCCACCCTCCTCCTTTGGTGGATTTAGCCCGAGATCGCAAGATCTCGGGCTTTTTTT
pS17L m1	S17 +1 to +188 with m1 mutation cloned between the AatII and EcoRI of pBR-plac	ATCGGATGTTGAAACGCAGACGGTGCGGTGCCAGAACCGCCGGCCCAAGGCCAGCAAGCATGGATACCCCGACTGCCGCGATTTCCGGGCCGCAAGGCCTGACGCAATCCCGACATGCCACGGTAACCTCCTCCACCCTCCTCCTTTGGTGGATTTAGCCCGAGATCGCAAGATCTCGGGCTTTTTTT
pS17S m3	S17 +124 to +188 with m3 mutation cloned between the AatII and EcoRI of pBR-plac	TTGTCTCCTCCACCCTCCTCCTTTGGTGGATTTAGCCCGAGATGAGAAGATCTCGGGCTTTTTTT
pS17L m3	S17 +1 to +188 with m3 mutation cloned between the AatII and EcoRI of pBR-plac	ATCGGATGTTGAAACGCAGACGGTGCGGTGCCAGAACCGCCGGCCCAAGGCCAGCAAGCATGGATACCCCGACTGCCGCGATTTCCGGGCCGCAAGGCCTGACGCAATCCCGACATGCCACGGTTGTCTCCTCCACCCTCCTCCTTTGGTGGATTTAGCCCGAGATGAGAAGATCTCGGGCTTTTTTT
pS17S m1m3	S17 +124 to +188 with m1 and m3 mutations cloned between the AatII and EcoRI of pBR-plac	TAACCTCCTCCACCCTCCTCCTTTGGTGGATTTAGCCCGAGATGAGAAGATCTCGGGCTTTTTTT
pS17L m1m3	S17 +1 to +188 with m1 and m3 mutations cloned between the AatII and EcoRI of pBR-plac	ATCGGATGTTGAAACGCAGACGGTGCGGTGCCAGAACCGCCGGCCCAAGGCCAGCAAGCATGGATACCCCGACTGCCGCGATTTCCGGGCCGCAAGGCCTGACGCAATCCCGACATGCCACGGTAACCTCCTCCACCCTCCTCCTTTGGTGGATTTAGCCCGAGATGAGAAGATCTCGGGCTTTTTTT
pGFK3038	S17 +1 to +190 cloned between the AatII and EcoRI of pBR-plac	ATCGGATGTTGAAACGCAGACGGTGCGGTGCCAGAACCGCCGGCCCAAGGCCAGCAAGCATGGATACCCCGACTGCCGCGATTTCCGGGCCGCAAGGCCTGACGCAATCCCGACATGCCACGGTTGTCTCCTCCACCCTCCTCCTTTGGTGGATTTAGCCCGAGATCGCAAGATCTCGGGCTTTTTTTTT
